# Functional redundancy in Oxa1-family insertases supports robust membrane insertion of influenza A virus M2 viroporin

**DOI:** 10.1101/2025.06.05.658076

**Authors:** Christian Diwo, Marta Alenquer, Shu Zhou, Paul Digard, Colin Adrain, Maria João Amorim

## Abstract

The biogenesis of thousands of highly diverse membrane proteins in humans is facilitated by an array of ER-resident membrane protein translocases. While some membrane proteins have a strict requirement for a specific insertion machinery, membrane proteins with short translocated domains may be able to access multiple pathways. Here, we quantify the functional importance of redundancy in membrane protein translocation during influenza A virus (IAV) infection by examining the biogenesis of the viroporin M2. Given the wide host and cellular tropism of IAV, the virus likely evolved mechanisms to leverage host translocation pathways efficiently. We demonstrate that although M2 utilizes the ER membrane protein complex (EMC), driven by signals encoded in its transmembrane and C-terminal domains, M2 maintains an approximately 50% membrane insertion rate in the absence of the EMC. This influences viral cell-to-cell transmission across different IAV strains, with a greater impact on those expressing lower levels of M2. We identify alternative translocation of M2 via Oxa1-family translocons independent of canonical targeting chaperones. These findings reveal how the exploitation of multiple redundant pathways can ensure robust IAV infection.

**SIGNIFICANCE STATEMENT:** IAV must rapidly replicate in diverse mammalian hosts, which requires efficient integration of viral proteins into host cell membranes. This study uncovers how the viral proton channel M2 utilizes multiple redundant protein insertion pathways, accessing EMC and alternative Oxa1-family translocases. Revealing these redundant strategies clarifies how cells triage membrane proteins, offering insights into both viral adaptation and host cell robustness.
