## Supplementary material for "Functional redundancy in Oxa1-family insertases supports robust membrane insertion of influenza A virus M2 viroporin": Table S1

### Sheet: Sheet1
description	functional annotation and virus strain
virus_genus	genus of viral strain
accession	NCBI accession ID
sequence	open reading frame amino acid sequence
TMD1	first residue of predicted transmembrane domain by TMBed
TMDlength	TMD length predicted by TMBed
length	amino acids in open reading frame
TMDcenter	position of min ∆Gapp
type	manually annotated membrane protein topology type
TMD_delta_G	min ∆Gapp calculated at position of TMBed predicted transmembrane domain

### Sheet: VirusTypeIII
description	virus_genus	accession	sequence	TMD1	TMDlength	length	TMDcenter	type	TMD_delta_G
transframe fusion protein [Ndumu virus].	Alphavirus	YP_006491256	EQYEPTPWWVWAPAALVLLCGLRKCLCLTFLSDTRPGQPTDPGLRAHGCDVESGGSTLQGPDQQARICAHDSANRSAPV	8	18	79	17	typeIII	0.0297723
protein UL148A [Human betaherpesvirus 5].	Cytomegalovirus	YP_081582	MSSDSNFDPWIPVCVVVVMTSVVLFAGLHVYLWYVRRQLVAFCLEKVCVRCCGKDETTPLVEDAEPPAELEMVEVSDECY	10	22	80	19	typeIII	0.488165
protein UL148B [Human betaherpesvirus 5].	Cytomegalovirus	YP_081583	MALDTLAGLAICVGLVMGVTVIASCALLVFYYCDEREDGRPSKLLQRSIRRWRHGLSTESLTAILPDGSSTEQEIYHTRL	6	23	80	14	typeIII	-0.226073
protein UL148B [Panine betaherpesvirus 2].	Cytomegalovirus	NP_612768	MMETLTILAICVGVVMGCTVLVSCALISFYYYDEITDGQRPKLFRRGARRGRQFDRSESMTAILCEEGASSDEGECYTTRL	4	24	81	13	typeIII	-0.752955
putative virion membrane protein [Parapoxvirus red deer/HL953].	Parapoxvirus	YP_009112828	MELLNALLTIVVVSIVSYIIIMMYRRAATTPSVPRRKDPMLPGASTFDDRMTDDQVRALHDLVTSHDGPPSAPAGDKDKPN	3	20	81	15	typeIII	-0.55839
Vpu [Human immunodeficiency virus 1].	Lentivirus	NP_057855	MQPIPIVAIVALVVAIIIAIVVWSIVIIEYRKILRQRKIDRLIDRLIERAEDSGNESEGEISALVEMGVEMGHHAPWDVDDL	5	23	82	16	typeIII	-2.11902
SH protein [Pohorje myodes paramyxovirus 1].	Jeilongvirus	YP_010085021	MERDSAIIFFIIGFLLIIWLVLTVSWLLYITSKLHAIRADLLRRMAGMLGELICNGSHDMLINTRDNAFPPPYNAAHDRDYD	5	25	82	15	typeIII	-3.60279
MC024L [Molluscum contagiosum virus subtype 1].	Molluscipoxvirus	NP_043975	MDLATWSDLALLLCTMLATGMGLAALLCELCLRRRARMPRRGVSFSRVVVVHKGSPSGNSEDSSDTDCVTLALLPQERAEEKEEELSE	6	21	88	18	typeIII	-0.695527
envelope protein [Rabbit coronavirus HKU14].	Betacoronavirus	YP_005454247	MFMADAYLADTVWYVGQIIFIVAICLLVIIVVVALLATFKLCIQLCGMCNTLVLSPSIYVFNRGRQLYEFYNDVKPPVLDVDDVLIQTL	15	26	89	27	typeIII	-3.67333
putative NS4A [Theiler's disease-associated virus].	Pegivirus	YP_009509002	SVTETSSGPILLAGLALAAAAAIADYTGTLVVVGTFDVRPGGAPRPPQSRDLPGGLSSGQPQSDGEGPPPPRRTDQLTDSQTLDALQDV	6	20	89	18	typeIII	0.647346
protein RL8A [Human betaherpesvirus 5].	Cytomegalovirus	YP_004940329	MPHGHLRQALSPTSWTCEGLLLLLGLLVLFFHHHNQSAVERRRRVSFVEADRLPHESGWYSSDDDGDRDGDEETGESHNRNSVGLSAVFS	16	6	90	22	typeIII	-0.857193
E5a protein [Human papillomavirus type 6b].	Alphapapillomavirus	NP_040301	MEVVPVQIAAGTTSTFILPVIIAFVVCFVSIILIVWISEFIVYTSVLVLTLLLYLLLWLLLTTPLQFFLLTLLVCYCPALYIHYYIVTTQQ	17	20	91	29	typeIII	-1.83245
virion membrane protein [Pseudocowpox virus].	Parapoxvirus	YP_003457395	MGLLDALLTVIVISIVCYIVIMMYRRSCVSTPAVPRNKDLLPPGASSFEDRMTDDQVRAFHALVTSSPSDKPAPTPAADSPVARNRFSAASS	3	19	92	16	typeIII	-1.45163
unnamed protein product [Saimiriine gammaherpesvirus 2].	Rhadinovirus	NP_040230	MATTVAPSSSLWTPSWKTSAFGIILLICLCLIIYGIYKVIRICIIPAAMTATPAGELLVHINYYKKAKIYYNQINFYVLLSGLKMCLFEVAKK	17	24	93	28	typeIII	-2.86689
transframe fusion protein [Sleeping disease virus].	Alphavirus	YP_006491238	DQPYLDIIAYLWTNSKVAFGLQCAAPVACMLIVTYALRHCRLCCNSFLRGKRVVGSAGHPCVCTELQGVRTHRGGPNGSKSPVVRGGDKPEWV	16	23	93	28	typeIII	0.990563
matrix protein 2 [Influenza A virus (A/Shanghai/02/2013(H7N9))].	Alphainfluenzavirus	YP_009118477	MSLLTEVETPTRTGWECNCSGSSEPLVVAANIIGILHLILWILDRLFFKCIYRRFKYGLKRGPSTEGMPESMREEYRQEQQNAVDVDDGHFVNIELK	24	25	97	34	typeIII	-0.0866286
hypothetical protein A3303_gp020 [Brazilian marseillevirus].	Marseillevirus	YP_009238525	MNIPLIFAFVIVLSLLLTWFFFWKKEDVPKQKKTEEPFTLDVVSCGCPELATAHPGRVKHKMECSVFRSLNPNLTVKQFLEYEGFPTTEDSEWPETQ	3	19	97	14	typeIII	-3.04768
protein UL148A [Panine betaherpesvirus 2].	Cytomegalovirus	NP_612767	MSDDYSDIMEHWIPISIVVVLTSLIITIVVNAYLWYFRRDLAAFCRESVCGCCLRGETEPLTRAMEPPAEVEMRTLSSSVEELTTLDVGTLGVLELQV	11	24	98	21	typeIII	-0.151866
NB protein [Influenza B virus (B/Lee/1940)].	Betainfluenzavirus	NP_056662	MNNATFNCTNINPITHIRGSIIITICVSLIVILIVFGCIAKIFINKNNCTNNVIRVHKRIKCPDCEPFCNKRDDISTPRAGVDIPSFILPGLNLSEGTPN	19	22	100	30	typeIII	-1.951
ORF28 [Human gammaherpesvirus 8].	Rhadinovirus	YP_001129381	MSMTSPSPVTGGMVDGSVLVRMATKPPVIGLITVLFLLVIGACVYCCIRVFLAARLWRATPLGRATVAYQVLRTLGPQAGSHAPPTVGIATQEPYRTIYMPD	26	25	102	40	typeIII	-1.88735
hypothetical protein [Coastal Plains virus].	Tibrovirus	YP_009094411	MHETSSPNLRFGEQISNELKRFSESFMEWWHKLYIIVILVAGCYVLHKVTKLFSKIIKFISFVRGKIKTRKRGKQGKVCSHKFKVKLGKRNVKRSNLILTEVT	30	20	103	38	typeIII	-0.161306
hypothetical protein A3303_gp307 [Brazilian marseillevirus].	Marseillevirus	YP_009238812	MTDCRLLTIVLIVAVVAIIFFVFGGCRVECEAKKDGAREGLDTLTDPEAYLYYGGPENPTNYKYGMTRKHVPLEMAGYGAYQGPTAFLGLPEDVGPQAACGPCQ	5	20	104	14	typeIII	-3.38565
hypothetical protein [Sweetwater Branch virus].	Tibrovirus	YP_009362250	MELPKSFNLQIDYNNIWNQISSRISPIWHQIKKWSIIVFILFLTICIVKIGKFIFQCIKIFKWLANSVFNYMRICFKQLSKKIKPKQSPQKTIYKDRSKEVILDV	31	14	105	41	typeIII	-1.37413
hypothetical protein MAR_ORF235 [Marseillevirus marseillevirus].	Marseillevirus	YP_003406975	MSLKRGSADLGQDVDGFSLDAGAALTSAFGTNCFPLLVAVGAITPLLVWLVLYFIQPKFIQSRKDSGYTQDNWKLLKWTAVFTIGIWLIFWAFTFCKDYKQQMVCLG	34	21	107	45	typeIII	-0.483342
rh222 [macacine betaherpesvirus 3].	Cytomegalovirus	YP_068309	MRTSFSLTVMALPSTVMLSVWIMRLLTAHNLRFRFPHGWRLRLRRGFRAGVDRIASIFTVWNVPPSWPFPPSEWWMYAGVPPYSPFDPFDDLGAFGMNNYEDYPWTF	6	15	107	17	typeIII	0.873651
hypothetical protein [Tibrogargan virus].	Tibrovirus	YP_007641375	MSKVGPNPFLQFYLNAKNDFINWVSIIWGKIRMIALVITLIVAFIFLIKLIKSCIYLVSLCKGCLTKTLTFKNKIIKWNIWKKIKRRTPRESRLKDCPIYLNNPNFQLN	30	22	109	42	typeIII	-2.49928
hypothetical protein CGV03_gp029 [Seal parapoxvirus].	Parapoxvirus	YP_009389325	MTWALLEGVLFAAFLMLMYFLSYFPTTKMQFSVRELTDEKLRRQAVDEQLDGISESVIFAESDRPQSSAVLVTMDSRNSIVTVAYGREKALFNLKRRRDVQTLLPILLLSK	1	22	111	12	typeIII	-1.47863
hypothetical protein VACWR079 [Vaccinia virus].	Orthopoxvirus	YP_232961	MASLLYLILFLLFVCISYYFTYYPTNKLQAAVMETDRENAIIRQRNDEIPTRTLDTAIFTDASTVASAQIHLYYNSNIGKIIMSLNGKKHTFNLYDDNDIRTLLPILLLSK	3	19	111	13	typeIII	-3.37388
ORF3 [Paslahepevirus balayani].	Paslahepevirus	YP_010799226	MFGFSQFTKQLRILNWVAAGISVLLLGIFVVLLVRCMSQKCGCLCICFSCCCKCYQACPPAFRPEATPPAVIPAVVTQPGLHHDKDPIPTQPTAPPLLQNQPPQWVRAQFQM	12	23	112	25	typeIII	-1.43836
small non-structural protein p13 [Broome reovirus].	Orthoreovirus	YP_003717780	MGSGPSNFVNKVDGASAPIKEHAIPSLTSDLKDYLYTIVTAVILLVILWFLYRYYKDKKARKKKEDILLRLYGRGLNLSRLDPSVICSLGGSAPNLQHRGLERTEDKLVNPFI	31	21	113	44	typeIII	-3.70878
small hydrophobic protein [Pneumonia virus of mice J3666].	Orthopneumovirus	YP_173330	MDPNMTSYQITFEINMTSSRIGTYITLALTALLLACAVINTVCALIMACSSRSIATSGIVSSQCTVHPNHPPPSYGVNVTGLPGNLHSRNTTQHHKQQKLSFNKPQARQLYPAR	21	26	114	30	typeIII	-0.764253
E3 RID-alpha [Titi monkey adenovirus ECC-2011].	Mastadenovirus	YP_007518334	MNCTLDFYGKIFFFRDPCECTTMDYGIYLIYEIMLLISAGLAAAIMHTNYLKLPWVKSPNSNAPPSPPPSPPPQPPAAVALIPPPPPPPPVYARVDPDPPPAYFEIYFGDDGTESD	24	19	116	36	typeIII	-0.0354942
U3 protein [Beatrice Hill virus].	Tibrovirus	YP_009508534	MTLSMDRLGTEIFTKIYFKIKEDFTGWAYNLWFKIKAIVLVLIIILVFVVTIKLFKSCAYVINLIKNCCKGIAMLRHKGRKILSRYRSDRKKEGNKKILIESPIYMNNFGFQSDTKS	35	20	117	46	typeIII	-3.0783
p14 [Reptilian orthoreovirus].	Orthoreovirus	YP_009020581	MGNGPSNFVNHSPAETIISGLDKGADKVAGTVSNTIWEVVGGVLLLLFLIAVGFGLYRYAKGRREKKRELTEFQKRFLRNSYRLSQRRSLTQSPDYEEPTEYGITKPLPPPPYATYINI	35	22	119	51	typeIII	-2.28811
small T-antigen [Rousettus aegyptiacus adenovirus].	Mastadenovirus	YP_010790737	MTREVYSVKLEKASDFEELLESEPTILYYLRLGESIHFEEVVTPALLFGTTGRTITSLAFLAFLIDTLKQQSIFTWEYIVEVIALGTWKQLTRTTMRESLRNQPTALPETLEEINLGSKEEEK	44	5	123	59	typeIII	0.815394
non-structural protein [Piscine orthoreovirus].	Orthoreovirus	YP_009445958	MTTNITLQASGSLVPASLLGSVPFEYVLNAGIGLVCLIMLSLLWSLINATAIRCGIILHPEIGHGVNGAISSLVAQMPFLRTQTLTSESSMTNGQKTTVAVQTTDQTDAESLKLSDALETICVA	24	25	124	37	typeIII	-1.1678
p14 FAST [Mahlapitsi orthoreovirus].	Orthoreovirus	YP_009246474	MGSGPSNFVNHASGEAIISGLSDQTNRLGSLLSQNVYNIIYFFVIGGLILSAGYGLYKYCKYKQRRAKNLTRQLSRELIDLNRKIEHISGGKIPATKPSAPRYTPPCYKEPIYNEVCEGGFYGNC	35	17	125	48	typeIII	-0.392889
U3 protein [Ekpoma virus 2].	Tibrovirus	YP_009505518	MKKTTENMGNSLSSHLEKFKTTIIWVIGGIGVCIVGCLLIKCTSCLHDIILCCASSKTSSPANKQMPTIYQKFKKQRRKKMKNKITKLARTKAANKTSLKRIKPSTRSSLPDKRVGELIGKYEAG	20	22	125	31	typeIII	-0.83399
K7 [Human gammaherpesvirus 8].	Rhadinovirus	YP_001129367	MGTLEIKGASLSQFSTGTAQSPWLPLHLWILCSLLAFLPLLVFIGAADCGLIASLLAIYPSWLSARFSVLLFPHWPESCSTKNTARSGALHKPAEQKLRFAQKPCHGNYTVTPCGLLHWIQSPGQL	35	8	126	35	typeIII	-1.85077
hypothetical protein OAdVAgp16 [Bovine adenovirus 2].	Mastadenovirus	NP_064290	MIQTPTLVSASNSTTTNKTSCFSSNDPTCRLIQVFTIGLLGLLWFIAFGLCFWRFLQFRAEQQLQKQEDKHQRRRIYRKPSMEKMTLILIACLISQCSAQPEVCVKATQLDDRLVKQSLIADDFCSR	31	25	127	44	typeIII	-1.73494
membrane protein [Pseudocowpox virus].	Parapoxvirus	YP_003457356	MAVPTPVVHLTPVFVEPTIAHSLLRAESYLAIAVVELLLALALALVFFRDELGALFRRAPRAPSPLDAYLQASLVCEGDALMLELPEGRLPALALDGRPIAFPGCAGLLHRINGPRKVRLVDVLGGR	27	22	127	39	typeIII	-1.40781
NSP4 [Rotavirus D chicken/05V0049/DEU/2005].	Rotavirus	YP_003896055	MLSLESLGNINVTEVIAGLNINEIGTQQIWTITVTALLSIISLIKAKAYKILPLLCTFFVTTVKQTIILINDKILRIFGIDVSITDTQVIESHFAYIRDDLNKIRLEIQSLKTIKKLNETIEQNVSG	27	19	127	38	typeIII	0.75819
putative membrane protein-like protein [Seal parapoxvirus].	Parapoxvirus	YP_009389337	MAEPHTPVVHFTPVFVEPTIAHSLLRSESYVALAVLELTVALALVYAFFSDEIKALFARARKTPSPLEPYAQAALACTGNALVLELPEGRVPALALNGQPVVFAGCDSVLRRINGPRKVHLVDVLGRR	28	22	128	40	typeIII	-0.600496
hypothetical protein VACWR092 [Vaccinia virus].	Orthopoxvirus	YP_232974	MENVPNVYFNPVFIEPTFKHSLLSVYKHRLIVLFEVFVVFILIYVFFRSELNMFFMPKRKIPDPIDRLRRANLACEDDKLMIYGLPWMTTQTSALSINSKPIVYKDCAKLLRSINGSQPVSLNDVLRR	25	22	128	38	typeIII	-2.26213
ORF051 putative membrane protein [Bovine papular stomatitis virus].	Parapoxvirus	NP_957960	MATDKAAPVVNLTPVFVEPTIAHSLLRSEPYLTLVVLELLLALALTYLFFGDELRSALRGRQRPPSPLDAYGEASLACDGDALMIELPGGRLPALALDGRPVAFPGCDGVLRRINGTRKVRLVDVLGRG	30	20	129	40	typeIII	-2.02629
64R [Yaba monkey tumor virus].	Yatapoxvirus	NP_938319	MESKKNLYFTPVFIEPTLKHSLLNSYKYTFIIFFEIFIVIILMFIFFKTEIIMSFDKVQSINNPIDKLKNTFLFCKENKMMIGGLPNNITTEALSVNKLPIVIDNCEDILMSINGSHKVSLDDIFRRQRFIL	30	10	132	38	typeIII	-2.97732
hypothetical protein MEL_332 [Melbournevirus].	Marseillevirus	YP_009094833	MVKIYYKLELSFSSFQNPERFSRKSLWINYYFLNKIMNRLLVFAFLVLLVLFVVWLLFFRTSKKHVPPAKEVKEPLLLDVVSCGCPDLATAHPERVKHKMNCSVFRSLNPGLTANQFLEYEGFPTKEKVEWPNLP	39	20	135	49	typeIII	-4.85445
p14 protein [Reptilian orthoreovirus].	Orthoreovirus	YP_010839779	MGNGPSNFVNHSPAEAILTGLDKNTHSITSTFTNGIKELLVGLLVLILFFVAAGAACWYWRKRRAKRRRLTKYQIRFLNDFSRSARLNQTPIPVASKRETWPQKTRSVSPPPYTANYVNVNDYDEAESAPTFRRY	35	14	135	52	typeIII	-2.45671
U3 protein [Mundri virus].	Tibrovirus	YP_010805756	MYLGNLPKKVLHSMKKTATEIMGSQLSSLTSEIKTALYSIGVFAIVIASLCVVLKCTNLLVTLIKCCPSRNTGLAEKRQIFRKRPRIKTKTKQTKPYKQSKGTKGLTYSKRKDIPKNKRDLTGHTSVKDRVEFFQNC	33	21	137	45	typeIII	-0.854613
membrane fusion protein p15 [Baboon orthoreovirus].	Orthoreovirus	YP_004769555	MGQRHSIVQPPAPPPNAFVEIVSSSTGIIIAVGIFAFIFSFLYKLLQWYNRKSKNKKRKEQIREQIELGLLSYGAGVASLPLLNVIAHNPGSVISATPIYKGPCTGVPNSRLLQITSGTAEENTRILNHDGRNPDGSINV	24	23	140	37	typeIII	-0.895629
metallopeptidase WLM [Marseillevirus marseillevirus].	Marseillevirus	YP_003407014	MSFVLFAVLAVGFIIILIFVLNRKHVPTDPTILALKERLAVLDKKYMSLDIREVDRGAYTENKKAIFLCLKDPETKQYYDMNTLVYVVLHELAHMSSVTYGHNQEFHQNFARLLRQAAQKQVFDPSIPIPTKYCGIDSEHPGH	3	16	143	12	typeIII	-3.37148
MC074R [Molluscum contagiosum virus subtype 1].	Molluscipoxvirus	NP_044025	MSSTARQQQRSSVRLQPVFIEPRFEHAFLCGERYLWIVFFEALVALLLLRWFLGSELRAAFSRRPRAPEDPLRQMVAGKRLACAGERLMILGLHGGPQAALNLDGSEVRLPNCEAFLRGAGRANTDSAGEAGTDAGTGTDVGALLV	33	19	146	44	typeIII	-2.41981
Cy165 [Cynomolgus cytomegalovirus].	Cytomegalovirus	YP_009337571	MDPIIQAQLLTAIFVVLLIFNVLASIYLCYYPRHACATLQYVFTCSCFLSWYRYGCNCKDFRSLRVLENDEPETALEIIVRTCEEWWYGPKGPPDPVQYYSPPTYESHEQQLHEQQPHELPRVEITSDSSGDRAAETVVDIENHTHMV	5	22	148	19	typeIII	-1.4006
IEV transmembrane phosphoprotein [Yokapox virus].	Centapoxvirus	YP_004821495	MLLVPVLVITGSLIVLMWYILYMLRKKIQYIYNKIDILTKLKLINKLKLNLKKYKNTSYDNESDCDDLYSSIDDKYNKEKRSSICSNSDTASLIWDNENTVTNNNNNIEHIYDTVYEGTEEIDKNQLEITNEKATEELYTKHHSSNQLLIDYTKESNNNY	1	20	160	15	typeIII	-1.26699
126R [Yaba monkey tumor virus].	Yatapoxvirus	NP_938382	MIVLPYIIVSCSLMILVAYMLLINKKYCKKFFNNICTKLKPNYKNKYSKKKKLFIKLKSINNKNENNYNDVYDEQRCDVVTDSDIDDSFDSTASIEDEFKKLNWNNYEYDFNETENIYDLPCNSVNDTLSSEEITVYNYHNNVIINNVCEESDDLINMKLNDNV	3	8	164	13	typeIII	-1.13454
hypothetical protein BPSVgORF098 [Bovine papular stomatitis virus].	Parapoxvirus	NP_958006	MDAHGAVGATATVQYVRLAHSTSALYRSTALPVTRCRESRSRMSSFNVYKSFSEVMISLFLVICYFVLIFNIIVPHIFEKLRQEEAAFDRLASAGSVYRCVDGVVVSYALGATGIVARVMTDAAGAPLPCARMPQADPDKFVRCGGGRAELRDVCADAYASVFL	52	24	164	64	typeIII	-1.28847
protein O14 [Cercopithecine betaherpesvirus 5].	Cytomegalovirus	YP_004936102	MDWVFIILAGVGCVFVGVMALLLVCYPLYTLIICYNFFSCPCLGVLFDKCRRKKRERVWYGELGARPKERRYREQADYFLVEFDNINQLKAKTKLKTKKLKSGKHVRVTSDSETEKLLEPIAEETAMNTEVNAGSDSSGTLSDENAKGPIESDELQSVVSTEPETTN	3	21	167	14	typeIII	-1.10143
Cy167 [Cynomolgus cytomegalovirus].	Cytomegalovirus	YP_009337573	MEMIVVILCAIGVGIMGTGFLILTLVYPLHMMAVCQGVFTCPWLGILLGGCRKSCRSKNSDPDLEVGLLKSYLKGEEIRRQAEGVLMEIDYLKELKTKKPRISKPPRSRSADGTQEPMSSIQEEQTDALDEDVFEVSSDAAPILGSEAPVAMQTVVSTQPVSDSSQQ	3	25	167	16	typeIII	-0.394401
protein UL138 [Human betaherpesvirus 5].	Cytomegalovirus	YP_081578	MDDLPLNVGLPIIGVMLVLIVAILCYLAYHWHDTFKLVRMFLSYRWLIRCCELYGEYERRFADLSSLGLGAVRRESDRRYRFSERPDEILVRWEEVSSQCSYASSRITDRRAGSSSSSSVHVANQRNSVPPPDMAVTAPLTDVDLLKPVTGSATQFTTVAMVHYHQEYT	6	22	169	19	typeIII	-2.10024
hypothetical protein GMAR_ORF63 [Golden Marseillevirus].	Marseillevirus	YP_009310180	MEGLFVLASFVLLVFLFLWFSEFKRNIDEEFSLDVKCSLYAPEWETYTKFEERRQEADYEQKIPLHIFQTNEEKVLPGMKEALDSWKEKNPEYRHIFFTTASCRDFIKDYFSPKGSKSIRHSCTWCLQGRSVPLLHFIYLWRSLCRLCNGLPFTSQGMASQRQIPCLCKG	5	16	170	12	typeIII	-2.83512
Cy166 [Cynomolgus cytomegalovirus].	Cytomegalovirus	YP_009337572	MGSDDTELYALLAVIVICTILTILGIVYICYYPREAKAAIMDMLTCACVVSCYRYGCDCQKFRTLTSLNSGELFTIGGWITDRFRRWWRGSAPPIDPVQYYSPPREGDNNEGLVPEVQNVQPVDTVVTIEENQPVTRVVSKQPLLTQAAAPQTPVQTHEEVQECLEVAISSATLE	7	24	175	17	typeIII	-2.7168
Cy172 [Cynomolgus cytomegalovirus].	Cytomegalovirus	YP_009337578	MTTSSYRNMNATSPGNTNSAGSVLDMWPLGVLVCGAGGMTSLVGLIYLIYDWPFTCRLCYEVCCDCGPWCRCRHDCSHCCQKDRYEVRRRSHWSRRHQEDEANQRVEWEVVNTWDPSTNNNQDDKTEVQVAPPRPTVLCGPVCATTEKVFVETELTSSAVYTPQVHKYRAVLVSEL	28	22	176	41	typeIII	1.14956
protein O13 [Cercopithecine betaherpesvirus 5].	Cytomegalovirus	YP_004936101	MELSATEIGALVFAAICILLSLAGIIFLCHYPREALLALRDVLTCAFLVSCYRYGCNPSEFKDLTVLDDGKRGNLRDWLRKKYERWRYGPSGGSDRVEYYSPPDERAGETREEMVTIHPPPPRQTVVTIEGGQTVTKIYKGQSDATQQCERPSVAEPLMIVQQELECAITMDGDEAS	6	23	177	19	typeIII	-2.13663
hypothetical protein MAR_ORF078 [Marseillevirus marseillevirus].	Marseillevirus	YP_003406825	MSPSFVLLIIFVILFVLLLLHSKETKKEGFTETETRQPAYSKCEEVAMTSMGSQKLGAALQMYHQRTGLPACSTLDTQPVTNLELRNDGNGAGSSFGWKIFWKPLAQNIKSYTIKMQYEGGCPAGVQTFELPGDATEFELPQPLRPRLRFVLRANSGFGTPIGSDAMVEFVIPHWPNKGM	4	14	180	11	typeIII	-3.62097
protein UL138 [Panine betaherpesvirus 2].	Cytomegalovirus	NP_612763	MGDIPTSVWLPVVCLLVLLISGLLVYILYHWRDTLTLLRLVWSYRWLVNCCQMYGEYERRFTDMPLGFGPVRRESDAKYRFPGRNDEIYVNWEPLNCGYYSPSTRSADSRFSSWAVSTSEETEMLPGACHSVSAAVEMVPMGRGVRGSIAGGDVDMFYDGDLLQPVMGSTTQFITVATVHQT	6	23	182	19	typeIII	-1.91776
hypothetical protein CGV03_gp102 [Seal parapoxvirus].	Parapoxvirus	YP_009389398	MDVLVVIALVFGAFYFTAAAIYLLLEIGLAAERASKRARVKSNMRRLSSQLGNGTLESGIGPYTVPTPMEVGDIARWDSDSEDTMSTSDGGSLSRASYKARMYENVKGGFGSTALQGYHSRETLQAHMNSFPPQSETPATQNESEPSEKRNDGYDSDADSVTSATTGIGSMAGYETNTLSSQELEV	3	22	186	16	typeIII	-0.579116
protein O21 [Cercopithecine betaherpesvirus 5].	Cytomegalovirus	YP_004936110	METVLWFMDLTNTFIQTALCLVFFTAVLMAVFLYLFKKMYTTMSPGRYRKPLWSRGLRRNLCKEPSRRSAGTLVPRRTERKAADAKRTGRDCADDVAEVAERAAVPTRKKPSLCARLFSRKSSKSKQQSKAATTAAAGAKDCRNQRGGDEGRKVLAANGARSSLPPRPPRPPPPRRLAPRPALCLATLSGL	11	14	191	27	typeIII	-2.66995
protein UL140 [Human betaherpesvirus 5].	Cytomegalovirus	YP_081576	MTPAQTNGTTTVHPHGAKNGSGGSALPTLVVFGFIVTLLFFLFMLYFWNNDVFRKLLRCAWIQRCCDRFDAWQDEVIYRRPSRRSQSDDESRTNSVSSYVLLSPASDGGFDNPALTEAVDSVDDWATTSVFYATSDETADTERRDSQQLLIELPPEPLPPDVVAAMQKAVKRAVQNALRHSHDSWQLHQTL	25	23	191	38	typeIII	-2.89749
envelope glycoprotein UL132 [Saimiriine betaherpesvirus 4].	Cytomegalovirus	YP_004940282	MNTTMATNVTAAAVNGTICNTGTSLIDAVLKVAPFIIYCVTAFSLLTLIVVTASALYSSCRTNRSDYDPDLSENPFDEECANLIKVPQRSRSTPVMSAKYQRLKDDDSDHEPESPTVILFNENYEHFDSEKKELRTATGVAKIEPLIDAANGAIRYYMSTYEDFKRAHEVTLPIKINVDLADDENSSSSYGTKILEEVKLRDPEHD	32	23	206	44	typeIII	-0.453341
peptidoglycan peptidase [Tokyovirus A1].	Marseillevirus	YP_009254839	MIGLCCLLFIASLLVLVLLFFLVGFFFSKTPRENFGEFDRTGLKTGDVLLLSGKTFPERIICFLTNCEFSHCAMVVKKEGKLWLWEADIGQGKKKGPRLIEFDQKLKRYKGYRTAAIVRIDKELAISEFLKGAEKHFNRPMDDAMFSYFFGRNKKDDSVFCSELVASTLKDSGKIKRDRETCKGVSPSLFLKGFEGIYGRPEYFSW	3	7	206	13	typeIII	-3.85197
NSP4 [Rotavirus J].	Rotavirus	YP_010086024	MTVDPVMDNTTEQQSPTPDYGNDGIEMHLQNLTINMMQQYFKDMTFEGILAHMVLLIMSLLGLKVSDLARRKIMYLAQLFYWKLRGEVKTIVEEDIPKNKEQEKIMQLEEKILNLENYVNSLAMERSKTGLSEQEIYERFHNMYDLIKNESTSKLTSLERKLEDQNWRLAILAERRMQPQTEINVQSVASSGVNKIYTIQEENNNKEDIM	45	18	210	54	typeIII	0.797231
envelope glycoprotein UL132 [Cercopithecine betaherpesvirus 5].	Cytomegalovirus	YP_004936086	MTTTSSNTTTVTTAKPTSTNVTTGNVTTTVSTTIATTASSSIVLGELLGIVIYCASAVALLCLLLVLVAALYSTFSSRNVVTHYSGDKEEAVTLLKEDKRRSCERKTKTRNHEYQQLRHSETDSTSDDDAENGVMYFDRKGNLISLVNPNYGRHSPMMIESKADDEENIHYYMSIYNELAYQAMSEPMDSWEIPKVIKVNTQEVTLKEPEYDN	49	24	213	66	typeIII	-2.30213
NSP4 [Adult diarrheal rotavirus strain J19].	Rotavirus	YP_392499	MEGTSESPVLDEFEVNNNDYDNDFISRFSQNPLNAFSLFTDGNLQEYFMNNSLEKIVIHVVLIVISLCGIKAQTSKIIYVVRLLFWKIYNVINNLVNKVINREKIINHQVVDNRFREFEERFRLLLLQHDKNIAKQDDIVQYNKLDNFAESIKSEFNLKVAEMERRFQELKWRCDMIANKAMNTIVLANTVDSNNKDEKIVFDEGSVVQYNRE	54	6	213	62	typeIII	1.1511
hypothetical protein PCPV_gp117 [Pseudocowpox virus].	Parapoxvirus	YP_003457420	MYPLVVIAIILAVICLTGAAIYLLVEIGLAAERANKRVRVKRNMRKLASQLGNGTLDSSIGPCTISRNMESALGASRWDSDTEDGDTVSTTSTSGGGGEGTLTRVCVRGGPHVTAPMYENFCGSGNRHFPPVNDPGYHSRETLCSGPPRQAQVPPATPTPDEVTVDVGSGPGEPGAYEDPIPMQGPEPEQVQIEVTVTGAGGEGEVEGEFFYDE	3	22	214	15	typeIII	-2.05054
protein UL140 [Panine betaherpesvirus 2].	Cytomegalovirus	NP_612761	MTTASSTSSTTLSTATTASQSSSSNALTALVVFGFIASMLLLFFILYVWNNDAFRRFIIKCGWLNRCCDRFDEWQDRVILRRPSRHASESGSSGTGSVGGASRSTSVSSVGSHRHARGSGDERLYRGIDNPLHRLMSDACEETAVEIDSIDDWSSVFQPCSPSYAERDQDSRELLIDLPPPPVPPEVVTAMQQAVRKAVRNALRNSHDFVQPYQTL	25	22	216	40	typeIII	-2.31501
protein O15 [Cercopithecine betaherpesvirus 5].	Cytomegalovirus	YP_004936103	MDHATQSILIAVSGFIAVVIVLWIIFLLCHTKRTANVFKDFFTCYCIRSIRTRLRGEKFDSRYRNVYLRENLKKFSQDYKKVLLVCPKTKKTKANAQPEENVTVEVHHIAPEDKIQTIYVELPLMGCPNTQDNNNTPPPLPNRMMDTAMEKVALTIDEDYEYEEQNEGDCSSVSTPTSAAPAVNLPTVTPEIAAIIEAAVRSTLQILMTMQPRSQG	5	24	216	19	typeIII	-2.51469
hypothetical protein KM472_gp213 [Cynomolgus macaque	Cytomegalovirus	YP_004933946	MDTVLWIMDFTSRFFQIALCVVFLLGLLMAFLLFLSTKCCIWLPLRRHRNRKSLWPRRLQRLTAKNPCSSDGNAAVVAQAASGVSAMSSASSPPSPPSSPAVQCDDTQQPATRVCHVNRQCTDLATLLKRHSKEATKKPSLSKRLLSFRCRKQSSGVKTPGAGANNNNCCQQKGGTEGSQVLALSTARPPLPPRPPRPPPPRRIPPRRTATTTSSSP	13	16	217	26	typeIII	-3.22113
NSP4 [Rotavirus I].	Rotavirus	YP_009130672	MIDGHPAIEQPKQIEDNYQEWFHNNLNNVLNGSYQTIVDYTNTHNIEEILVKLILLFTTLGATRRAARSIKSFTIQHIPKLIYLIRLVSDKLRNTLRRETDIKIAENIDPLKDRIECLEKELTTRILKTLEKNGYTTFTPYIQSTDRMISDLRQEQRNLENKLNNFLDFTKFRMDAFIGGRLHDINIQQINQQAENVHKTTSVIAANVRSENIRNKFRN	46	6	219	58	typeIII	0.826474
Cy168 [Cynomolgus cytomegalovirus].	Cytomegalovirus	YP_009337574	MLTNQEDKIIVGLVLSIAIVAILLFLYLLIFHVRRVGSVCKDIFTCYCFRSLVTRIRGEKFDSEYRNVYLRENLKRFAQDYKRVLIMCPPASGKKIPTNGVSIEMDEAVNTQSEKIVTAALPAIPTSRSLSHADTETERIYKNCEKVNLMMEGEYAVITEVPNNTTPDPPSSSPYATIFATDMMQIPNVTPEMAAVIETAVRSTLQMLMKMQPQVSSEK	7	25	219	22	typeIII	-3.78182
hypothetical protein MAR_ORF307 [Marseillevirus marseillevirus].	Marseillevirus	YP_003407041	MQAWIWFVVLFLIVGALLASLVAWLVLRKDKKEEKQATETVRFPSSDEVVDVAEGFGVVFSNKTRIPLNIKSLGGRQFELPPLQETRVFLPDFEDVLVFVDQIPIFVVEKKLLSNGKVYLGATTTLNVIYEDLNGFLPVMDIPVLRIHNLSLFPLTFGNFQVPPNTTAEYKGTEGNGIAFGTVLQDDAGIFRSVVIQQKISDIYFGIVSNKLPALFSTQVHY	4	18	222	12	typeIII	-2.77649
126R protein [Yaba-like disease virus].	Yatapoxvirus	NP_073511	MIIPYIIVSCSLIILIVYLFLINKKYCKKFLKKKNKPVCIELKKITNTNKTSTLNSEDWTDMGSCEIYANFRSSKREKSFKLKDEQQNSSSTSSSDSEFDSTINTDDESEKLNWDNEEYKYDYGKSESTVYDLPQDNITEDTVYDVTDNVENITYDLPQDSIIYDLDGKSDVAVYDIPESEDNVYENNICLESCFDDVKYNSPLNNFNKNYYSYNTNDFVSNV	1	16	223	12	typeIII	-1.93521
IEV transmembrane phosphoprotein [Monkeypox virus].	Orthopoxvirus	YP_010377145	MLYIEQSEMMLVPLITVTVVAGTILVCYILYICRKKIRTVYNDNKIIMTKLKKIKSPNSSKSSKSTDSESDWEDHCSAMEQNNDVDNISRNEILNDDSFAGSLIWDNESNIMAPSTEHIYDSVAGSTLLINNDRNEQTIYQNTTVVINDTETVEILNEDTKQIPSYSSNPFVNYNKTSICSKSNPFIAELNNKFSDNNPFRRAHSDDYLNKQQDHEYDDIESSVVSLV	8	20	228	23	typeIII	-0.764603
hypothetical protein SB87_gp114 [Parapoxvirus red deer/HL953].	Parapoxvirus	YP_009112855	MPVPLVLISLLFGIFYLTAAIIYLMIEIGLAAERANKRRRAKAHMKRLSMHLGSGTLGSSIPTVCSGSGNIGLHDRWESDSEGDTVSTTSTRDGGTLPRDGFQSVFYENHQAVSPTGYHDSATLTVAPRPRPRPSTQHPQPPCIPLPQIPSPTVETETPAGPDMPDRPAPRANEGGTREQPPREPEQDPMPPPHPAVEVIDLDDGDERPPVEFEIGVYGDCGVGGGEDGGDSDGFYYN	4	10	238	14	typeIII	-1.03624
envelope glycoprotein UL132 [Aotine betaherpesvirus 1].	Cytomegalovirus	YP_004940136	MMTSTVATNITQAVNGTYCAVSVSLLEKLLTYAPYLIYFITGFSLLTLIIVTVSALYSSCKTRKDEYDPDIHEDELEDEEYSNLIKVPSRKSRFGKTTAVAKYQRLTEDYGGEEDGHKISEAAAIIIYNENYKPSFSTGPSPCPSSTGPSPGHSTGPSPGPSTGPSRDPSPSPSPRPSSSLSSEKPGHCTVATIEPVLDTANGAIRYYTSNSEDFKQAHEAMSPFQPEVNDASSAYPCRILVTHEIDLNEPEYD	33	24	254	44	typeIII	-1.0779
Cy171 [Cynomolgus cytomegalovirus].	Cytomegalovirus	YP_009337577	MDTATIVLLSIGIPAAIIFDILIILYRDRVCPYIWNLFGRLCTRFNCPVRMPDEETKRDASTGDEEESMCVCSLWCASLWAGFCQCVSRCVAFIGRCCSQISVRNKLTKENLEFYFPCCFTCFNWLTAKLYPTEPPQSRRGQPENKKQTEVEFVTVDLEGFECELPTLDEPPRAQTHTNVAEADNAETQALIHKPPSKHSVSEAPDTEEEAARTPTPDSVPDSVPDPDSDPEPCPAPAPTPEPNADIPAAAGVTPEVALLIQSTVEAAVKAALLNAPKS	3	25	279	17	typeIII	0.0211684
membrane protein [Noumeavirus].	Marseillevirus	YP_009345328	MCLLTSFVFVMVSGCGLFVLLAAVIFFVWVLCYGKCCEKKHVSPPPVKDVDFGYDQDAKQWKFSWPTPTVGCGTGYICSYVYLLKDPHGGITGNTNGPALQQNFIALPTPVITGTYTLQLQTRNQIGMSSPTIATGVVTGPAQVTLQYQPSPGGQFSLAASYPAGGEVSDLKLTATTQTLGQNGELGAQIPLPLTNGSATAVSPFACQPNSGGGTTCSWPYGYGQQVIQTLGTVDASKVLRGWNTITFSVSYVSQGQTKTVSTTGQIPGVAGQAIPQSSISFGYA	7	24	285	17	typeIII	-0.609161
protein O18 [Cercopithecine betaherpesvirus 5].	Cytomegalovirus	YP_004936106	MQTWEIILVAVTAFLAFIALMYMIIWGYLNRKYAPWCLTPCVERISVWIEQRKKSKETAKETAEAAEVEEGAVDAKDETCCVCPLWCASAWAQICQCFSRCFARIGKFMTEVFNGERCSNEVARENLHYYFPCCFQFWNWLRARLCPTEPRQSRRGQPADKTQTKVDCVTVELEDFSCQVPTVEIRPVDISETEEAEANETEVLVHRCPSNTNVKETVDDDPEAIPESNPEPDESEPTPEPTPVPHSTPEPTPDPESASTPQMPIVNVSGMSPQVAAAVQAAVEAALKTALGNTPTN	4	24	297	17	typeIII	-1.86036
protein UL135 [Human betaherpesvirus 5].	Cytomegalovirus	YP_081580	MVWLWLGVGLLGGTGLASLVLAISLFTQRRGRKRSDETSSRGRLPGAASDKRGACACCYRIPKEDVVEPLDLELGLMRVATHPPTPQVPRCTSLYIGEDGLPIDKPEFPPARFEIPDVSTPGTPTSIGRSPSHCSSSSSLSSSASVDTVLHQPPPSWKPPPPPGRKKRPPTPPVRAPTTRLSSHRPPTPIPAPRKNLSTPPTKKTPPPTKPKPVGWTPPVTPRPFPKTPTPQKPPRNPRLPRTVGLENLSKVGLSCPCPRPRTPTEPTTLPIVSVSELAPPPRWSDIEELLEKAVQSVMKDAESMQMT	3	12	308	18	typeIII	0.441892
glycosyltransferase [Marseillevirus marseillevirus].	Marseillevirus	YP_003407175	MQTFELAFYLCVGIFFFLLWKFFWKVQIIFNPQILGEKTPEDFGKEWPERYNRMVQLGLEHAKRSRVIFCAMIRDGEERIPDIIKDFERFNGRFKDWRLLIVENDSKDNTRKLLLDWARRNKRVLVLGCGVNAPSCSMNLPKTEGHEVTKGRINKMSMLRQVYLDKIKQDFKDWDYAVVQDVDLIGRLYQDGFFNSFGWLAKDKNIDMLASFGILRFPGGIQVIYDGLATTELGGAGRYHPNRWISHAVGRKLDHLGSTPGGDLEQVDSAFGGCAIYRISSLIKSGFNYDIIPEKVDNVQCEHVLANMYLKKKYMNPSMVYLCLSNDNS	4	17	329	15	typeIII	-2.79351
putative glycosyltransferase [Brazilian marseillevirus].	Marseillevirus	YP_009238584	MDTFELAFLISVALFFFMLWKWFWKVQIIFNPQILGETTPEVFGKELPDRYNQLVRLGMEHARNSRIVFCGMLRDCEERVPEIIHEFERFKGMFRDWRILIVENDSTDSTRKLLLDWAKKNSRVTVLGCGVNAQECKMSLPKTLGHQIDSARIDKMSLLRNIYLDYAKKNFRDWDYLVPVDLDATAKWYMDGFFNSLGWFKKDNKLSMLAASGILRFPSGMSSQYDSFAIIGPEPGAMQTFHNDRWLSHAIGRKLEYMNLEPGADLEPVYSAFGGICIYRFKDVLKYGAKYDMNDPENQAGRVYCEHTLFNSYFPKDSKAINPSMVFLCLSNDNA	4	7	335	15	typeIII	-2.21195
protein UL135 [Panine betaherpesvirus 2].	Cytomegalovirus	NP_612765	MLEGSLFLVGFAVLMALTAFALLIVNRRRARKHKSRRRFSSTDAPPGFCGCCQRSDKGKPVPVEIELMDGPRTPQKKKKPPLSRDERDDLCTSVYIGEPKTPKPEFPPSRYEIPDVVVTVPSTPSSLRSAGEGREGEDGREDDDTSSTSSDSSSTSVDTVISRPPSWKPAPPPCPSPSSPSSLGEALEQHRQLLKSRPPTPPVRAPSTHLTVPTVPPTPLPRTVPTNGVETPLVKVTANGHPPAAPGRKKQGPPTKPKPVWPRPALTPQTYVDPRTPTEPTRPGEVETPATLQHKPTPHKPPRTPRLPRTPAVQNLTTMNGCSTLTRGRKASLSSSSCSSTLPRAPGTMCQPVSVKDVAPPPSWTDIDNILDEALRNVLRDAESMQT	3	15	387	15	typeIII	-2.25631
MC146R [Molluscum contagiosum virus subtype 1].	Molluscipoxvirus	NP_044097	MRALVLLAVVAALSVCACYLLYLCRYRLRRCLRRDLQGRSRGKRRHRAFCCADSDGTPDGASCGTVCKEPCDASRLQEPDLGLLCGALAPFQTLGHSLGCCRRARDKLFPASVTFRVDAGTRMNSASGASSSVSSSVSSSVSSSLSGSARAGFCSSASSSSSSADSNSASSRARVSARSSGCSGRDKRTLKSRDEMSRMGNAAGNSAGQDPADRSGCDQEHVYADACVASEALYARVASSSAETLYVNASAAAHAEALLCTEARVRAVLALSRGMCMLRKDLQSTLGVLCARARALSDGDGGSERSSSESDEDTGTLEGVRSEMRQAEVSLALCGETELAEDVAEFRGYLDEVRHDILRLRLRDSSASELARGMLLARDAIDAVEDVSASTESVLLGVD…	3	12	406	13	typeIII	-1.58642
