## Supplementary material for "Functional redundancy in Oxa1-family insertases supports robust membrane insertion of influenza A virus M2 viroporin": Table S2

### Sheet: Sheet1
name	backbone	ref	method	primer	sequence 5' to 3'
HA.SQS	pcDNA5-FRT	Volkmar et al, 2019	-
HA.SEC61B	pcDNA5-FRT	Volkmar et al, 2019	-
AVI.HLA-A.F	pcDNA3.1	this study	cDNA amplification / overlap PCR	HLAA fwd HindIII	GACCCAagcttGGTACCATGGCCGTCATGGCGCCCCG
				HLAA.AVI rev	cttctgagcttcaaagatatcattcagaccGTGGGAGCCCGCCCAGGTCTG
				HLAA.AVI fwd	gatatctttgaagctcagaagattgaatggcatgaaTCCATGAGGTATTTCTTCACATCC
				HLAA rev XhoI	TAGTCCTCGAGCACTTTACAAGCTGTGAGGGACACATCAGAGCCCTGGGC
PR8-Segment7	pDUAL		-
PR8-Segment7-D232Q	pDUAL	this study	quick change mutagenesis	S7-D232Q fwd QC	TCTGAAAAATcAgCTTCTTGAAAATTTGC
				S7-D232Q rev QC	CCAGCACTGGAGCTAG
M2.Y.F	pcDNA3.1	this study	restriction ligation	M2.Y.F fwd	agcttGGTACCATGAGTAATCTAACCGAGGTC
				M2.Y.F rev	tagtcctcgagCTCCAGCTCTATGCTGACAAAATG
SRPRB.Y.F	pcDNA3.1	this study	cDNA amplification / restriction ligation	SRPRB.Y.F fwd	ATATAGGTACCATGAACGGGACCGCTTCGGCGAACACCCGG
				SRPRB.Y.F rev	GTAGTCCTCGAGGGCAATCTTGGCCAGCCACTTCTCC
MSS.Y.F	pcDNA3.1	this study	overlap PCR / restriction ligation	MSall fwd	TAATACGACTCACTATAGGG
				MSS fwd	GATGCAACGGTTCAAGTAGGGATCCGACGCTGCTC
				MSS rev	GAGCAGCGTCGGATCCCTACTTGAACCGTTGCATC
				MSall rev	GGGCCCTCTAGATCACTTGTCGTCATC
SMS.Y.F	pcDNA3.1	this study	overlap PCR / restriction ligation	MSall fwd	TAATACGACTCACTATAGGG
				SMS fwd	CGACAGGAGCTGCAGCAGGATCCTCTCACTATTGCC
				SMS rev	GGCAATAGTGAGAGGATCCTGCTGCAGCTCCTGTCG
				MSall rev	GGGCCCTCTAGATCACTTGTCGTCATC
SSM.Y.F	pcDNA3.1	this study	overlap PCR / restriction ligation	MSall fwd	TAATACGACTCACTATAGGG
				SSM fwd	GGATTCTTGATCGTCTTTTCATCTGGAGCCGAAAG
				SSM rev	CTTTCGGCTCCAGATGAAAAGACGATCAAGAATCC
				MSall rev	GGGCCCTCTAGATCACTTGTCGTCATC
SP.M2.Y.F	pcDNA3.1	this study	overlap PCR / restriction ligation	SP.M2.Y.F fwd KpnI	AGCTTGGTACCATGCTGCTATCCGTGCCGTTG
				SP.M2.Y.F OL rev	GACCTCGGTTAGATTACTCATTACCGGTGCGACGGCCAGGCCGAGGAGGCC
				SP.M2.Y.F OL fwd	GGCCTCCTCGGCCTGGCCGTCGCACCGGTAATGAGTAATCTAACCGAGGTC
				MSall rev	GGGCCCTCTAGATCACTTGTCGTCATC
M2-C37.Y.F	pcDNA3.1	this study	restriction ligation	M2-concat BsaI fwd	ATATAGGTCTCCTCGATGGAGGGCCTTCTACGGAAGG
				M2-concat BsmBI rev	TATATCGTCTCCTCGACCTCCAGCTCTATGCTGACAAAATGAC
M2-C74.Y.F	pcDNA3.1	this study	restriction ligation	M2-concat BsaI fwd	ATATAGGTCTCCTCGATGGAGGGCCTTCTACGGAAGG
				M2-concat BsmBI rev	TATATCGTCTCCTCGACCTCCAGCTCTATGCTGACAAAATGAC
PR8-HA	pLEX	this study	restriction ligation	lexHA fwd BamHI	CTAGAGGATCCaccatgaaggcaaacctactggtcctg
				lexHA rev AgeI	GGGCGACCGGTtcagatgcatattctgcactgcaaagatc
pX330-sgEMC6.1	pX330	this study	restriction ligation	sgEMC6.1 fwd	caccgTTGTTCCGCGAGAAAGCGAG
				sgEMC6.1 rev	aaacCTCGCTTTCTCGCGGAACAAc
pX330-sgEMC6.2	pX330	this study	restriction ligation	sgEMC6.2 fwd	caccGCCGCCTCGCTGATGAACGG
				sgEMC6.2 rev	aaacCCGTTCATCAGCGAGGCGGC
pX330-sgEMC6.3	pX330	this study	restriction ligation	sgEMC6.3 fwd	caccGAACGTCCAGAACAGGACGT
				sgEMC6.3 rev	aaacACGTCCTGTTCTGGACGTTC
F.EMC6	pCLX-pTF	this study	restriction ligation	F.EMC6 fwd XbaI	ggatcctctagaATGGACTACAAAGACGATGACGACAAGATGGCCGCGGTGGTGGCCAAG
				F.EMC6 rev SphI	gcttgcatgcTCAGTAGACGTGCACCATGCC
F.empty	pCLX-pTF	this study	restriction ligation	F.empty fwd	ctagaATGGACTACAAAGACGATGACGACAAGTAAgcatg
				F.empty rev	cTTACTTGTCGTCATCGTCTTTGTAGTCCATt
