## Supplementary material for "Functional redundancy in Oxa1-family insertases supports robust membrane insertion of influenza A virus M2 viroporin": Table S3

### Sheet: Sheet1
name	target	sequence 5' to 3'	backbone
sgEMC6.1px	EMC6	TTGTTCCGCGAGAAAGCGAG	PX330
sgEMC6.2px	EMC6	GCCGCCTCGCTGATGAACGG	PX330
sgEMC6.3px	EMC6	GAACGTCCAGAACAGGACGT	PX330
sgNT.1	non-targeting	ACGGAGGCTAAGCGTCGCAA	in vitro transcription
sgNT.2	non-targeting	CGCTTCCGCGGCCCGTTCAA	in vitro transcription
sgEMC3.1	EMC3	GACCACCCAGAGGCGGATGT	in vitro transcription
sgEMC3.2	EMC3	GCAGCAGGATGGACACGTAG	in vitro transcription
sgEMC6.1	EMC6	GGTCCGGCAATAATCCAGGA	in vitro transcription
sgEMC6.2	EMC6	AGACGTGCACCATGCCGTAG	in vitro transcription
sgGET3.1	GET3	TGGCGGCAGGGGTGGCCGGG	in vitro transcription
sgGET3.2	GET3	TCGATGATGTTGCTAAGTGT	in vitro transcription
sgCAMLG.1	CAMLG	GCAGCGCATCAACCGGATCAT	in vitro transcription
sgCAMLG.2	CAMLG	GTCGCTACCGACGGCGGGGAG	in vitro transcription
sgTMCO1.1	TMCO1	AGACAAGTACAAGAGACTGA	in vitro transcription
sgTMCO1.2	TMCO1	ACAAAAGCCAATAGCAAACA	in vitro transcription
